# Evaluation of Inducible Gene Expression Systems for Beet Cyst Nematode Infection Assays in *Arabidopsis thaliana*

**DOI:** 10.1101/2024.04.23.590774

**Authors:** Xunliang Liu, Melissa G Mitchum

**Affiliations:** Department of Plant Pathology and Institute of Plant Breeding, Genetics, and Genomics, University of Georgia

**Author notes:** Corresponding Author: Melissa G. Mitchum. Author emails: Xunliang Liu.

**Keywords:** Plant-parasitic cyst nematode, plant development, inducible gene expression, nematode infection assay, estradiol, dexamethasone

## Abstract

Cyst nematodes co-opt plant developmental programs for the establishment of a permanent feeding site called a syncytium in plant roots. In recent years, the role of plant developmental genes in syncytium formation has gained much attention. One main obstacle in studying the function of development-related genes in syncytium formation is that mutation or ectopic expression of such genes can cause pleiotropic phenotypes making it difficult to interpret nematode-related phenotypes, or in some cases, impossible to carry out infection assays due to aberrant root development. Here, we tested three commonly used inducible gene expression systems for their application in beet cyst nematode infection assays of the model plant *Arabidopsis thaliana*. We found that even a low amount of ethanol diminished nematode development, deeming the ethanol-based system unsuitable for use in cyst nematode infection assays; whereas treatment with estradiol or dexamethasone did not negatively affect cyst nematode viability. Dose and time course responses showed that in both systems, a relatively low dose of inducer (1 μM) is sufficient to induce high transgene expression within 24 hours of treatment. Transgene expression peaked at 3-5 days post induction and began to decline thereafter, providing a perfect window for inducible transgenes to interfere with syncytium establishment while minimizing any adverse effects on root development. These results indicate that both estradiol- and dexamethasone-based inducible gene expression systems are suitable for cyst nematode infection assays. The employment of such systems provides a powerful tool to investigate the function of development essential plant genes in syncytium formation.
