## supplemental_file_3_primers.xlsx for "Evaluation of Inducible Gene Expression Systems for Beet Cyst Nematode Infection Assays in *Arabidopsis thaliana*"

### Sheet: Sheet1
Primer Name	Primer Sequences
qGUS.F	AGTCAACGGGGAAACTCAGC
qGUS.R	TTGGGTGGTTTTTGTCACGC
qYFP.F	CACAACATCGAGGACGGCAG
qYFP.R	CTCAGGTAGTGGTTGTCGGG
qACO3.F	CTGCTCTTAACGATCCACGAG
qACO3.R	CCCAGTCAATAATCTTCTCAACATC
qeIF5B1.F	CTCAGCCTGTGGTTAAGAAAG
qeIF5B1.R	ATTAGTGGTTTGCCTGTACCTG
